# Seumetry: a versatile and comprehensive R toolkit to accelerate high-dimensional flow and mass cytometry data analysis

**DOI:** 10.1101/2024.07.23.604747

**Authors:** Malte Borggrewe, Markus Flosbach, Hamburg Intestinal Tissue Study Group, Stefan Bonn, Madeleine J. Bunders

## Abstract

Recent progress in flow and mass cytometry technologies enables the simultaneous measurement of over 50 parameters for an individual cell. The resulting increase in data volume and complexity present challenges, as conventional analysis methods based on manual gating are time-consuming and fail to capture unknown or minor cell populations. Advances in single-cell RNA sequencing (scRNAseq) technologies have prompted the development of sophisticated computational analysis tools specifically designed to process and analyze high-dimensional biological data, some of which could significantly improve certain aspects of cytometry data analysis. Building on these advances, we here present Seumetry, a framework that combines flow and mass cytometry data-specific analysis methods with the capabilities of Seurat, a powerful tool for the analysis of scRNAseq data. Seumetry offers advanced quality control, data visualizations, and differential population abundance and protein expression analysis. We tested Seumetry on an in-house generated complex dataset of immune cells from different layers of human intestines, demonstrating that Seumetry accurately identifies distinct immune cell populations. Furthermore, using a publicly available mass cytometry dataset, Seumetry recapitulates previously published results, further validating its use for high-dimensional flow and mass cytometry data. In summary, Seumetry provides a new scalable framework for the comprehensive analysis of high-dimensional cytometry data with seamless integration into commonly used scRNAseq analysis tools, enabling in-depth analysis methods to facilitate biological interpretations.
