## Supplementary Tables for "Seumetry: a versatile and comprehensive R toolkit to accelerate high-dimensional flow and mass cytometry data analysis"

### Sheet: Table S1
Table S1. Intestinal tissue samples.
sample_id	donor_id	tissue	mucosal_layer
1	1	ileum	epithelium
2	1	ileum	lamina_propria
3	2	ileum	epithelium
4	2	ileum	lamina_propria
5	3	ileum	epithelium
6	3	ileum	lamina_propria
7	4	ileum	epithelium
8	4	ileum	lamina_propria
9	5	ileum	epithelium
10	5	ileum	lamina_propria
11	6	ileum	epithelium
12	6	ileum	lamina_propria
13	7	ileum	epithelium
14	7	ileum	lamina_propria

### Sheet: Table S2
Table S2. Surface proteins measured in intestinal flow cytometry data.
fcs_colname	antigen	arcsinh_cofactor	biexp_neg	biexp_pos	biexp_width
APC.A	IL15RA	6000	0	4	-1000
APC.Cy7.A	CD27	6000	0	4.5	-1000
APC.Fire.810.A	CCR7	6000	0	4	-1000
APC.R700.A	CD127	6000	0	4.5	-1000
Alexa.Fluor.647.A	CD1C	6000	1	4.5	-1000
BB515.A	CD141	6000	1	6	-1000
BUV395.A	CD45RA	8000	0	4.5	-630.957
BUV496.A	CD16	15000	1	4.5	-1000
BUV563.A	CCR5	6000	0	4.5	-1000
BUV615.A	CD161	6000	0	4	-1000
BUV661.A	CD28	6000	0	4	-501
BUV737.A	CD56	6000	0	5	-630.957
BUV805.A	CD69	6000	0	4.5	-630.957
BV421.A	IL12RB1	6000	1	5	-1000
BV480.A	CD103	6000	0	4.5	-501
BV510.A	CD3	6000	1	5	-1000
BV570.A	CD8	6000	0	5	-630.957
BV605.A	CXCR3	6000	0	4.5	-630.957
BV650.A	IL15-2RB	6000	0	5.5	-1000
BV711.A	CCR6	6000	0	4.5	-1000
BV750.A	CXCR5	6000	0	5	-630.957
BV785.A	PD1	6000	0	5	-1000
FITC.A	CRTH2	6000	1	5	-1000
NovaFluor.Blue.585.A	CD62L	6000	0	4.5	-1000
PE.A	IL18RA	6000	1	4.5	-1000
PE.Alexa.Fluor.610.A	CD24	6000	0	5	-1000
PE.Cy5.A	CD95	6000	1	5	-1000
PE.Cy7.A	CCR4	6000	0	4.5	-794.328
PE.Dazzle594.A	c-KIT	6000	1	4.5	-1000
PE.Fire.700.A	CD25	6000	0.5	4.5	-1000
PE.Fire810.A	HLA-DR	6000	0	6	-1000
PerCP.Cy5.5.A	CD2	6000	0	4.5	-1000
PerCP.eFluor.710.A	TCRgd	6000	0	4.5	-1000
Spark.Blue.550.A	CD14	6000	0	4.5	-1000
Spark.NIR.685.A	CD19	6000	0.7	4.5	-1000
Super.Bright.436.A	CD123	6000	0	5	-1000
cFluor.YG584.A	CD4	6000	0	4.5	-1000
eFluor.450.A	CD11C	6000	0	4.5	-1000
eFluor.506.A	IgD	6000	0	4.5	-1000

### Sheet: Table S3
Table S3. Antibodies used for flow cytometry staining.
antigen	fluorochrome	clone	manufacturer	product_number	dilution_factor	staining step
Viability	Live Dead UV Blue	—	Thermo Fisher	L34962	1000	1
TCRγδ	PerCP-eFluor 710	B1.1	Thermo Fisher	46-9959-42	50	2
CXCR3	BV605	G025H7	Biolegend	353728	100	2
IL-12R beta 1 (CD212)	BV421	2.4E6	BD Biosciences	744202	50	2
CD122(IL-15/2rb)	BV650	CD28.2	BD Biosciences	743117	50	2
CCR6	BV711	G034E3	Biolegend	353436	100	2
CCR5	BUV563	2D7/CCR5	BD Biosciences	741401	200	2
CXCR5	BV750	RF8B2	BD Biosciences	747111	50	2
CCR4 (CD194)	PE-Cy7	L291H4	Biolegend	359410	50	2
CCR7 (CD197)	APC-Fire810	G043H7	Biolegend	353264	100	2
IL-15Rα(CD215)	APC	JM7A4	Biolegend	330210	50	2
IL-18Rα(CD218a)	PE	H44	Biolegend	564675	50	2
CD45	PerCP	HI30	Biolegend	368506	50	3
CD3	BV510	SK7	Biolegend	344828	50	3
CD4	cFluor YG584	SK3	Cytek	R7-20041-100T	500	3
CD69	BUV805	FN50	BD Biosciences	748763	200	3
CD25/IL-2Ra	PE-Alexa Fluor700	CD25-3G10	Thermo Fisher	MHCD2524	100	3
CD14	Spark Blue 550	63D3	Biolegend	367148	200	3
CD16	BUV496	3G8	BD Biosciences	612944	200	3
CD11c	eFluor 450	45538	Thermo Fisher	48-0116-42	100	3
CD19	Spark NIR 685	HIB19	Biolegend	302270	100	3
CD20	Pacific Orange	HI47	Thermo Fisher	MHCD2030	200	3
CD24	PE-Alexa Fluor 610	SN3	Thermo Fisher	MHCD2422	100	3
CD28	BUV661	CD28.2	BD Biosciences	741635	100	3
CD103	BV480	Ber-ACT8	BD Biosciences	746472	100	3
CD8	BV570	RPA-T8	Biolegend	301038	400	3
CD141	BB515	1A4	BD Biosciences	566017	100	3
CD1c	Alexa Fluor 647	L161	Biolegend	331510	100	3
CD123	Super Bright 436	6H6	Thermo Fisher	62-1239-42	100	3
CD2	PerCP-Cy5.5	RPA-2.10	Biolegend	300216	100	3
CD56	BUV737	NCAM16.2	BD Biosciences	564447	100	3
CD27	APC-Cy7	O323	Biolegend	302816	100	3
CD45RA	BUV395	5H9	BD Biosciences	740315	100	3
CD95	PE-Cy5	DX2	Biolegend	305610	200	3
CD127/IL-7ra	APC-R700	HIL-7R-M21	BD Biosciences	565185	100	3
c-kit(CD117)	PE-Dazzle594	104D2	Biolegend	313226	100	3
HLA-DR	PE-Fire810	L243	Biolegend	307683	100	3
CRTH2	FITC	BM16	Biolegend	350107	50	3
PD-1	BV785	EH12.2H7	Biolegend	329930	50	3
CD161	BUV615	HP-3G10	BD Biosciences	751374	50	3
